# *Park7* deletion leads to age- and sex-specific transcriptome changes involving NRF2-CYP1B1 axis in mouse midbrain astrocytes

**DOI:** 10.1101/2024.02.23.581743

**Authors:** Sergio Helgueta, Tony Heurtaux, Alessia Sciortino, Yujuan Gui, Jochen Ohnmacht, Pauline Mencke, Ibrahim Boussaad, Rashi Halder, Pierre Garcia, Rejko Krüger, Michel Mittelbronn, Manuel Buttini, Thomas Sauter, Lasse Sinkkonen

**Affiliations:** Department of Life Sciences and Medicine (DLSM), University of Luxembourg, Belvaux, Luxembourg; Luxembourg Centre of Neuropathology (LCNP), Luxembourg; Luxembourg Centre for Systems Biomedicine (LCSB), University of Luxembourg, Belvaux, Luxembourg; Centre Hospitalier de Luxembourg (CHL), L-1210, Luxembourg, Luxembourg; Luxembourg Institute of Health (LIH), L-1445, Luxembourg, Luxembourg; National Center of Pathology (NCP), Laboratoire National de Santé (LNS), Dudelange, Luxembourg

**Keywords:** *Park7*, transcriptomics, sexual dimorphism, astrocytes, oxidative stress, NRF2

## Abstract

Loss-of-function mutations in *PARK7*, encoding for DJ-1, can lead to early onset Parkinson’s disease (PD). In mice, *Park7* deletion leads to dopaminergic deficits during aging, and increased sensitivity to oxidative stress. However, the severity of the reported phenotypes varies. To understand the early molecular changes upon loss of DJ-1, we performed transcriptomic profiling of midbrain sections from young mice. Interestingly, while at 3 months the transcriptomes of both male and female mice were unchanged compared to their wildtype littermates, an extensive deregulation was observed specifically in 8-month-old males. The affected genes are involved in processes such as focal adhesion, extracellular matrix interaction, and epithelial-to-mesenchymal transition (EMT), and enriched for primary target genes of Nuclear factor erythroid 2-related factor 2 (NRF2). Consistently, the antioxidant response was altered specifically in the midbrain of male DJ-1 deficient mice. Many of the misregulated genes are known target genes of estrogen and retinoic acid signaling and show sex-specific expression in wildtype mice. Depletion of DJ-1 or NRF2 in male, but not female primary astrocytes recapitulated many of the *in vivo* changes, including downregulation of cytochrome P450 family 1 subfamily B member 1 (CYP1B1), an enzyme involved in estrogen and retinoic acid metabolism. Interestingly, knock-down of CYP1B1 led to gene expression changes in focal adhesion and EMT in primary male astrocytes. Finally, male iPSC-derived astrocytes with loss of function mutation in the *PARK7* gene also showed changes in the EMT pathway and NRF2 target genes. Taken together, our data indicate that loss of *Park7* leads to sex-specific gene expression changes specifically in males through astrocytic alterations in the NRF2-CYP1B1 axis. These findings suggest higher sensitivity of males to loss of DJ-1 and might help to better understand variation in the reported *Park7^−/−^*phenotypes.
