## Supplementary Table 2 for "*Park7* deletion leads to age- and sex-specific transcriptome changes involving NRF2-CYP1B1 axis in mouse midbrain astrocytes"

### Sheet: Feuil1
Sample	Mapped reads
MB18_D0022_F_KO_3M	32883953
MB18_D0026_F_WT_3M	31216983
MB18_D0034_F_KO_3M	32332197
MB18_D0038_F_WT_3M	30792898
MB18_D0045_F_KO_3M	30066424
MB18_D0049_F_WT_3M	33216268
MB18_D0020_F_KO_3M	36898247
MB18_D0012_F_KO_8M	39587006
MB18_D0014_F_WT_8M	36045141
MB18_D0015_F_KO_8M	34429296
MB18_D0016_F_WT_8M	32641169
MB18_D0019_F_WT_8M	33463244
MB18_D0032_F_WT_8M	34943315
MB18_D0038_F_KO_8M	32910483
MB18_D0016_F_KO_8M	31163957
MB18_D0019_M_KO_3M	30085573
MB18_D0023_M_KO_3M	27020084
MB18_D0024_M_KO_3M	28207095
MB18_D0032_M_WT_3M	29720365
MB18_D0039_M_KO_3M	30199297
MB18_D0040_M_WT_3M	28325244
MB18_D0041_M_WT_3M	28427384
MB18_D0046_M_WT_3M	26689286
MB18_D0007_M_KO_8M	30282587
MB18_D0020_M_WT_8M	29156542
MB18_D0021_M_KO_8M	26900149
MB18_D0022_M_WT_8M	30478436
MB18_D0023_M_WT_8M	27466932
MB18_D0026_M_KO_8M	25101020
MB18_D0036_M_WT_8M	30518521
MB18_D0037_M_KO_8M	28776870
MB18_D0546_M_KO_8M	53934768
MB18_D0548_M_KO_8M	51676693
MB18_D0549_M_WT_8M	45137511
MB18_D0561_M_KO_8M	53530235
MB18_D0564_M_WT_8M	50564059
MB18_D0570_M_KO_8M	52020239
MB18_D0585_M_WT_8M	47980133
MB18_D0586_M_KO_8M	58113519
MB18_D0609_M_KO_8M	61059253
MB18_D0612_M_WT_8M	57025660
siNeg_Astrocytes_Males_1	19306426
siNeg_Astrocytes_Males_2	20794904
siNeg_Astrocytes_Males_3	11845178
siNeg_Astrocytes_Males_4	16405782
siDj1_Astrocytes_Males_1	17521186
siDj1_Astrocytes_Males_2	21759747
siDj1_Astrocytes_Males_3	19238085
siNfe2l2_Astrocytes_Males_1	17900542
siNfe2l2_Astrocytes_Males_2	17632953
siNfe2l2_Astrocytes_Males_3	16711681
siCyp1b1_Astrocytes_Males_1	18025101
siCyp1b1_Astrocytes_Males_2	20670997
siCyp1b1_Astrocytes_Males_3	21331983
