## Supplementary Table 4 for "*Park7* deletion leads to age- and sex-specific transcriptome changes involving NRF2-CYP1B1 axis in mouse midbrain astrocytes"

### Sheet: KEGG
Term	Overlap	P-value	Adjusted P-value	Old P-value	Old Adjusted P-value	Odds Ratio	Combined Score	Genes
Melanogenesis	6/101	1.2995e-05	0.000712318	0	0	13.0283	146.581	TCF7L2;FZD6;LEF1;CALML4;FZD10;WNT9A
Cushing syndrome	7/155	1.46201e-05	0.000712318	0	0	9.83286	109.47	TCF7L2;RASD1;FZD6;LEF1;KCNA4;FZD10;WNT9A
Basal cell carcinoma	1963-05-01	1.73736e-05	0.000712318	0	0	17.6324	193.261	TCF7L2;LEF1;FZD6;FZD10;WNT9A
Breast cancer	6/147	0.000107314	0.00329992	0	0	8.75754	80.0417	TCF7L2;FZD6;LEF1;FZD10;IGF1;WNT9A
Pathways of neurodegeneration	10/475	0.000157253	0.00386842	0	0	4.54254	39.782	DNAH3;RYR2;TUBB2B;FZD6;PARK7;FZD10;CALML4;WNT9A;IFT57;COX6A2
Arrhythmogenic right ventricular cardiomyopathy	1977-04-01	0.000648578	0.0132958	0	0	11.0847	81.3698	RYR2;TCF7L2;LEF1;PKP2
Gastric cancer	5/149	0.00100055	0.0174557	0	0	7.07116	48.842	TCF7L2;FZD6;LEF1;FZD10;WNT9A
Hippo signaling pathway	5/163	0.00149099	0.0174557	0	0	6.44004	41.9138	TCF7L2;FZD6;LEF1;FZD10;WNT9A
Circadian entrainment	1997-04-01	0.0015364	0.0174557	0	0	8.69212	56.3103	RYR2;RASD1;PRKG2;CALML4
Pathways in cancer	9/531	0.00157536	0.0174557	0	0	3.59214	23.1811	TCF7L2;CXCL12;FZD6;LEF1;FZD10;CALML4;IGF1;WNT9A;RASGRP1
Wnt signaling pathway	5/166	0.0016157	0.0174557	0	0	6.31908	40.6189	TCF7L2;FZD6;LEF1;FZD10;WNT9A
Hepatocellular carcinoma	5/168	0.00170299	0.0174557	0	0	6.24091	39.7881	TCF7L2;FZD6;LEF1;FZD10;WNT9A
Acute myeloid leukemia	1967-03-01	0.00487049	0.0460823	0	0	9.3911	50.0035	TCF7L2;LEF1;DUSP6
Signaling pathways regulating pluripotency of stem cells	4/143	0.00619879	0.0544608	0	0	5.80208	29.4943	FZD6;FZD10;IGF1;WNT9A
mTOR signaling pathway	4/154	0.00801616	0.0657325	0	0	5.37361	25.9346	FZD6;FZD10;IGF1;WNT9A
Alzheimer disease	6/369	0.0115851	0.0890601	0	0	3.36346	14.9945	TUBB2B;FZD6;FZD10;CALML4;WNT9A;COX6A2
Prostate cancer	1997-03-01	0.0134331	0.0965476	0	0	6.38427	27.5164	TCF7L2;LEF1;IGF1
Axon guidance	4/182	0.0141289	0.0965476	0	0	4.5219	19.2612	NTNG1;CXCL12;UNC5A;EPHA1
Thyroid cancer	1937-02-01	0.0152731	0.0988735	0	0	11.3503	47.463	TCF7L2;LEF1
Proteoglycans in cancer	4/205	0.0209054	0.128568	0	0	3.9998	15.4702	FZD6;FZD10;IGF1;WNT9A
Human papillomavirus infection	5/331	0.0273019	0.158511	0	0	3.09468	11.1433	LFNG;TCF7L2;FZD6;FZD10;WNT9A
Oocyte meiosis	3/129	0.0283515	0.158511	0	0	4.75517	16.943	CALML4;IGF1;REC8
Apelin signaling pathway	3/137	0.0330384	0.176683	0	0	4.46947	15.2413	RYR2;MEF2C;CALML4
Endometrial cancer	1958-02-01	0.035384	0.181343	0	0	7.08643	23.6793	TCF7L2;LEF1
Long-term depression	1960-02-01	0.0376419	0.183043	0	0	6.84138	22.4373	PRKG2;IGF1
Parkinson disease	4/249	0.038692	0.183043	0	0	3.27414	10.6479	TUBB2B;PARK7;CALML4;COX6A2
Oxytocin signaling pathway	3/154	0.0442488	0.201578	0	0	3.96287	12.3559	RYR2;MEF2C;CALML4
Renin secretion	1969-02-01	0.0484497	0.212833	0	0	5.9197	17.9203	PRKG2;CALML4
Adherens junction	1971-02-01	0.0509878	0.216259	0	0	5.74754	17.1056	TCF7L2;LEF1
cGMP-PKG signaling pathway	3/167	0.0539395	0.221152	0	0	3.64634	10.6469	MEF2C;PRKG2;CALML4
Glioma	1975-02-01	0.0562034	0.223001	0	0	5.43151	15.6361	CALML4;IGF1
MAPK signaling pathway	4/294	0.0636886	0.237619	0	0	2.75975	7.59965	MEF2C;IGF1;RASGRP1;DUSP6
Colorectal cancer	1986-02-01	0.0714375	0.237619	0	0	4.71762	12.4495	TCF7L2;LEF1
Insulin secretion	1986-02-01	0.0714375	0.237619	0	0	4.71762	12.4495	RYR2;CCK
Huntington disease	4/306	0.0715053	0.237619	0	0	2.64847	6.98661	DNAH3;TUBB2B;IFT57;COX6A2
Cardiac muscle contraction	1987-02-01	0.0728827	0.237619	0	0	4.66188	12.209	RYR2;COX6A2
Gap junction	1988-02-01	0.0743374	0.237619	0	0	4.60744	11.9754	TUBB2B;PRKG2
Transcriptional misregulation in cancer	3/192	0.0751524	0.237619	0	0	3.16001	8.17886	MEF2C;IGF1;DUSP6
Kaposi sarcoma-associated herpesvirus infection	3/193	0.076068	0.237619	0	0	3.14322	8.09734	TCF7L2;LEF1;CALML4
Hypertrophic cardiomyopathy	1990-02-01	0.0772746	0.237619	0	0	4.50227	11.5276	RYR2;IGF1
Salivary secretion	1993-02-01	0.0817481	0.245244	0	0	4.35319	10.9009	PRKG2;CALML4
Dilated cardiomyopathy	1996-02-01	0.0862999	0.252735	0	0	4.21362	10.3231	RYR2;IGF1
Inflammatory mediator regulation of TRP channels	1998-02-01	0.0893761	0.255657	0	0	4.12542	9.96248	CALML4;IGF1
Pancreatic secretion	2/102	0.0956246	0.267314	0	0	3.9596	9.29447	RYR2;CCK
Ras signaling pathway	3/232	0.115407	0.315447	0	0	2.60275	5.62009	CALML4;IGF1;RASGRP1
Platelet activation	2/124	0.131972	0.344755	0	0	3.24197	6.56553	PRKG2;RASGRP1
Phototransduction	2024-01-28	0.133473	0.344755	0	0	7.28676	14.6745	CALML4
Salmonella infection	3/249	0.134538	0.344755	0	0	2.42079	4.85588	TCF7L2;TUBB2B;LEF1
Circadian rhythm	2024-01-31	0.146682	0.368203	0	0	6.5571	12.5863	RORB
Estrogen signaling pathway	2/137	0.154715	0.380599	0	0	2.92785	5.46387	CALML4;FKBP5
Fluid shear stress and atherosclerosis	2/139	0.15828	0.381733	0	0	2.88482	5.31785	MEF2C;CALML4
Prion disease	3/273	0.163245	0.386137	0	0	2.20292	3.9928	RYR2;TUBB2B;COX6A2
Aldosterone-regulated sodium reabsorption	1937-01-01	0.172506	0.400344	0	0	5.4626	9.59955	IGF1
Adrenergic signaling in cardiomyocytes	2/150	0.178145	0.405774	0	0	2.66892	4.60431	RYR2;CALML4
Cytokine-cytokine receptor interaction	3/295	0.191018	0.427185	0	0	2.03466	3.36816	GDF11;CXCL12;TNFRSF19
Other types of O-glycan biosynthesis	1947-01-01	0.213836	0.469676	0	0	4.27292	6.59117	LFNG
Intestinal immune network for IgA production	1948-01-01	0.217855	0.470109	0	0	4.1818	6.37275	CXCL12
Ovarian steroidogenesis	1951-01-01	0.22979	0.487314	0	0	3.9303	5.77985	IGF1
Regulation of lipolysis in adipocytes	1955-01-01	0.245423	0.511645	0	0	3.63843	5.11116	PRKG2
Notch signaling pathway	1959-01-01	0.260742	0.534522	0	0	3.38682	4.55264	LFNG
Pathogenic Escherichia coli infection	2/197	0.265969	0.536299	0	0	2.02082	2.67632	TUBB2B;MYO1B
Diabetic cardiomyopathy	2/203	0.27731	0.541442	0	0	1.9599	2.5138	RYR2;COX6A2
Cortisol synthesis and secretion	1965-01-01	0.283145	0.541442	0	0	3.06838	3.87167	KCNA4
Amyotrophic lateral sclerosis	3/364	0.284046	0.541442	0	0	1.63997	2.0641	DNAH3;TUBB2B;COX6A2
Long-term potentiation	1967-01-01	0.290462	0.541442	0	0	2.9751	3.67806	CALML4
Rap1 signaling pathway	2/210	0.29053	0.541442	0	0	1.89327	2.34017	CALML4;IGF1
Amphetamine addiction	1969-01-01	0.297705	0.543365	0	0	2.8873	3.4984	CALML4
cAMP signaling pathway	2/216	0.30184	0.543365	0	0	1.83963	2.20361	RYR2;CALML4
Melanoma	1972-01-01	0.308433	0.543365	0	0	2.76489	3.2522	IGF1
p53 signaling pathway	1973-01-01	0.311973	0.543365	0	0	2.72635	3.17576	IGF1
Human cytomegalovirus infection	2/225	0.318748	0.543365	0	0	1.76457	2.01753	CXCL12;CALML4
Gastric acid secretion	1976-01-01	0.322485	0.543365	0	0	2.6169	2.96154	CALML4
Pertussis	1976-01-01	0.322485	0.543365	0	0	2.6169	2.96154	CALML4
Synaptic vesicle cycle	1978-01-01	0.329404	0.544211	0	0	2.54867	2.83022	SLC1A6
Thermogenesis	2/232	0.331836	0.544211	0	0	1.71026	1.88661	PRKG2;COX6A2
Calcium signaling pathway	2/240	0.346709	0.558414	0	0	1.6521	1.75002	RYR2;CALML4
Complement and coagulation cascades	1985-01-01	0.353076	0.558414	0	0	2.33545	2.43138	MASP2
PD-L1 expression and PD-1 checkpoint pathway in cancer	1989-01-01	0.366229	0.558414	0	0	2.22885	2.23887	RASGRP1
Morphine addiction	1991-01-01	0.372706	0.558414	0	0	2.1791	2.1507	PDE7B
GnRH signaling pathway	1993-01-01	0.379117	0.558414	0	0	2.13151	2.06737	CALML4
Rheumatoid arthritis	1993-01-01	0.379117	0.558414	0	0	2.13151	2.06737	CXCL12
TGF-beta signaling pathway	1994-01-01	0.382298	0.558414	0	0	2.10849	2.02742	CHRD
Staphylococcus aureus infection	1995-01-01	0.385463	0.558414	0	0	2.08595	1.98855	MASP2
Phosphatidylinositol signaling system	1997-01-01	0.391746	0.558414	0	0	2.04229	1.91391	CALML4
Aldosterone synthesis and secretion	1998-01-01	0.394863	0.558414	0	0	2.02113	1.87807	CALML4
Viral protein interaction with cytokine and cytokine receptor	1/100	0.40105	0.558414	0	0	1.9801	1.80916	CXCL12
Progesterone-mediated oocyte maturation	1/100	0.40105	0.558414	0	0	1.9801	1.80916	IGF1
Longevity regulating pathway	1/102	0.407174	0.558414	0	0	1.94069	1.74374	IGF1
T cell receptor signaling pathway	1/104	0.413237	0.558414	0	0	1.90282	1.68159	RASGRP1
C-type lectin receptor signaling pathway	1/104	0.413237	0.558414	0	0	1.90282	1.68159	CALML4
NF-kappa B signaling pathway	1/104	0.413237	0.558414	0	0	1.90282	1.68159	CXCL12
Parathyroid hormone synthesis, secretion and action	1/106	0.419238	0.558414	0	0	1.86638	1.62248	MEF2C
Glucagon signaling pathway	1/107	0.422215	0.558414	0	0	1.84868	1.59401	CALML4
HIF-1 signaling pathway	1/109	0.428125	0.560207	0	0	1.81426	1.53911	IGF1
Glutamatergic synapse	1/114	0.44264	0.567132	0	0	1.73355	1.41284	SLC1A6
Leukocyte transendothelial migration	1/114	0.44264	0.567132	0	0	1.73355	1.41284	CXCL12
Growth hormone synthesis, secretion and action	1/119	0.45679	0.570989	0	0	1.65967	1.30041	IGF1
Neurotrophin signaling pathway	1/119	0.45679	0.570989	0	0	1.65967	1.30041	CALML4
AMPK signaling pathway	1/120	0.459576	0.570989	0	0	1.64564	1.27941	IGF1
Purine metabolism	1/129	0.48403	0.584893	0	0	1.52924	1.10963	PDE7B
FoxO signaling pathway	1/131	0.489314	0.584893	0	0	1.50556	1.0761	IGF1
Dopaminergic synapse	1/132	0.491936	0.584893	0	0	1.49399	1.05985	CALML4
Vascular smooth muscle contraction	1/133	0.494544	0.584893	0	0	1.4826	1.04393	CALML4
Oxidative phosphorylation	1/133	0.494544	0.584893	0	0	1.4826	1.04393	COX6A2
Insulin signaling pathway	1/137	0.504845	0.59139	0	0	1.4387	0.983357	CALML4
Apoptosis	1/142	0.51743	0.593714	0	0	1.38733	0.914087	BOK
Spinocerebellar ataxia	1/143	0.519909	0.593714	0	0	1.37749	0.90102	SLC1A6
Neuroactive ligand-receptor interaction	2/341	0.521309	0.593714	0	0	1.15392	0.751679	CCK;TRH
Cell adhesion molecules	1/148	0.532115	0.594508	0	0	1.3303	0.839283	NTNG1
Retrograde endocannabinoid signaling	1/148	0.532115	0.594508	0	0	1.3303	0.839283	NAPEPLD
PI3K-Akt signaling pathway	2/354	0.541505	0.594508	0	0	1.11057	0.681225	MYB;IGF1
Phagosome	1/152	0.541657	0.594508	0	0	1.2948	0.79387	TUBB2B
Non-alcoholic fatty liver disease	1/155	0.548688	0.594508	0	0	1.26938	0.761917	COX6A2
Cellular senescence	1/156	0.551007	0.594508	0	0	1.26113	0.751643	CALML4
Tuberculosis	1/180	0.603271	0.645237	0	0	1.09071	0.551235	CALML4
Alcoholism	1/186	0.615366	0.6525	0	0	1.05502	0.512252	CALML4
Chemokine signaling pathway	1/192	0.627096	0.659254	0	0	1.02156	0.476719	CXCL12
Focal adhesion	1/201	0.644029	0.671319	0	0	0.975149	0.429076	IGF1
Olfactory transduction	2/440	0.660067	0.679489	0	0	0.888584	0.369131	PRKG2;CALML4
Human immunodeficiency virus 1 infection	1/212	0.663695	0.679489	0	0	0.923795	0.378694	CALML4
Lipid and atherosclerosis	1/215	0.668869	0.679489	0	0	0.910706	0.366256	CALML4
Regulation of actin cytoskeleton	1/218	0.673964	0.679489	0	0	0.897979	0.354323	CXCL12
Coronavirus disease	1/232	0.696734	0.696734	0	0	0.842956	0.304603	MASP2

### Sheet: WikiPathways
Term	Overlap	P-value	Adjusted P-value	Old P-value	Old Adjusted P-value	Odds Ratio	Combined Score	Genes
EV Release From Cardiac Cells And Their Functional Effects WP3297	2024-03-06	2.5471e-06	0.000410084	0	0	200.96	2588.47	CXCL12;RGS16;MYB
Arrhythmogenic Right Ventricular Cardiomyopathy WP2118	1974-04-01	0.000557932	0.0346442	0	0	11.5615	86.6105	RYR2;TCF7L2;LEF1;PKP2
ncRNAs Involved In Wnt Signaling In Hepatocellular Carcinoma WP4336	1985-04-01	0.00094068	0.0346442	0	0	9.98589	69.5907	TCF7L2;LEF1;FZD6;FZD10
Breast Cancer Pathway WP4262	5/154	0.00115928	0.0346442	0	0	6.83215	46.185	TCF7L2;FZD6;LEF1;FZD10;IGF1
lncRNA In Canonical Wnt Signaling And Colorectal Cancer WP4258	1993-04-01	0.00131495	0.0346442	0	0	9.08461	60.267	TCF7L2;LEF1;FZD6;FZD10
Wnt Signaling Pathway WP363	1947-03-01	0.00177437	0.0346442	0	0	13.6736	86.6125	TCF7L2;GCKR;LEF1
Wnt Signaling Pathway And Pluripotency WP399	4/101	0.0017826	0.0346442	0	0	8.332	52.7389	TCF7L2;FZD6;LEF1;FZD10
Pleural Mesothelioma WP5087	8/437	0.00178382	0.0346442	0	0	3.86232	24.4446	CDH6;TCF7L2;CXCL12;RASSF3;FZD6;LEF1;FZD10;IGF1
Cell Type Dependent Selectivity Of CCK2R Signaling WP3679	2024-02-13	0.00193663	0.0346442	0	0	36.1582	225.873	RYR2;CCK
Wnt Signaling WP428	4/114	0.00277023	0.0446008	0	0	7.34249	43.2386	TCF7L2;FZD6;LEF1;FZD10
Amplification And Expansion Of Oncogenic Pathways As Metastatic Traits WP3678	2024-02-17	0.00333212	0.0487701	0	0	26.5107	151.221	TCF7L2;LEF1
2Q37 Copy Number Variation Syndrome WP5224	4/135	0.00506525	0.0679588	0	0	6.1589	32.552	MEF2C;CXCL12;GBX2;BOK
MECP2 And Associated Rett Syndrome WP3584	1973-03-01	0.00618587	0.0766097	0	0	8.58355	43.6515	MEF2C;IGF1;FKBP5
Wnt Beta Catenin Signaling Pathway In Leukemia WP3658	2024-02-26	0.00772876	0.085488	0	0	16.5617	80.5362	LEF1;FZD6
Clock Controlled Autophagy In Bone Metabolism WP5205	1980-03-01	0.00796472	0.085488	0	0	7.80047	37.6976	CHRD;RORB;IGF1
Epithelial To Mesenchymal Transition In Colorectal Cancer WP4239	4/160	0.00914078	0.0919791	0	0	5.16536	24.2514	FZD6;PKP2;FZD10;WNT9A
Influence Of Laminopathies On Wnt Signaling WP4844	1935-02-01	0.0137352	0.123495	0	0	12.0394	51.6225	TCF7L2;LEF1
Hippo Signaling Regulation Pathways WP4540	1998-03-01	0.0138069	0.123495	0	0	6.31675	27.052	CDH6;TCF7L2;LEF1
Neural Crest Differentiation WP2064	3/101	0.0149637	0.126798	0	0	6.12245	25.7273	CDH6;GBX2;MYB
22Q11 2 Copy Number Variation Syndrome WP4657	3/118	0.0225316	0.172742	0	0	5.21291	19.7717	GBX2;LRRC74B;CHRD
Osteoblast Differentiation And Related Diseases WP4787	3/118	0.0225316	0.172742	0	0	5.21291	19.7717	FZD6;FZD10;WNT9A
Hormonal Control Of Pubertal Growth Spurt WP4194	2024-01-05	0.0252436	0.184737	0	0	49.2426	181.173	IGF1
Synaptic Vesicle Pathway WP2267	1951-02-01	0.0279248	0.191551	0	0	8.10163	28.9896	PARK7;SYN3
Cardiac Progenitor Differentiation WP2406	1953-02-01	0.0299836	0.191551	0	0	7.78314	27.2963	MEF2C;IGF1
Hematopoietic Stem Cell Differentiation WP2849	1954-02-01	0.0310351	0.191551	0	0	7.63308	26.5069	MYB;LEF1
Overlap Between Signal Transduction Pathways Contributing To LMNA Laminopathies WP4879	1955-02-01	0.032101	0.191551	0	0	7.48868	25.7526	TCF7L2;LEF1
Caloric Restriction And Aging WP4191	2024-01-08	0.0400858	0.191551	0	0	28.1344	90.5008	IGF1
Glucose Metabolism In Triple Negative Breast Cancer Cells WP5211	2024-01-08	0.0400858	0.191551	0	0	28.1344	90.5008	PDP1
Endometrial Cancer WP4155	1963-02-01	0.0411292	0.191551	0	0	6.50393	20.7543	TCF7L2;LEF1
Endochondral Ossification WP474	1963-02-01	0.0411292	0.191551	0	0	6.50393	20.7543	MEF2C;IGF1
Endochondral Ossification With Skeletal Dysplasias WP4808	1963-02-01	0.0411292	0.191551	0	0	6.50393	20.7543	MEF2C;IGF1
Calcium Regulation In Cardiac Cells WP536	3/151	0.0421486	0.191551	0	0	4.04382	12.805	RGS4;RYR2;RGS16
Pathways Affected In Adenoid Cystic Carcinoma WP3651	1965-02-01	0.0435192	0.191551	0	0	6.29683	19.7377	MYB;FOXP2
Alzheimer 39 S Disease And miRNA Effects WP2059	4/260	0.0441649	0.191551	0	0	3.1317	9.77034	TUBB2B;FZD6;FZD10;CALML4
Alzheimer 39 S Disease WP5124	4/260	0.0441649	0.191551	0	0	3.1317	9.77034	TUBB2B;FZD6;FZD10;CALML4
Physico Chemical Features And Toxicity Associated Pathways WP3680	1966-02-01	0.0447332	0.191551	0	0	6.19813	19.2578	FZD6;FZD10
Somitogenesis In The Context Of Spondylocostal Dysostosis WP4785	2024-01-09	0.0449833	0.191551	0	0	24.6163	76.3467	LFNG
Myometrial Relaxation And Contraction Pathways WP289	3/156	0.0456777	0.191551	0	0	3.91068	12.0689	RGS4;RYR2;RGS16
Sudden Infant Death Syndrome SIDS Susceptibility Pathways WP706	3/157	0.0464006	0.191551	0	0	3.88508	11.9289	RYR2;MEF2C;MYB
Chromosomal And Microsatellite Instability In Colorectal Cancer WP4216	1973-02-01	0.0535728	0.209699	0	0	5.58507	16.3459	TCF7L2;LEF1
Gastric Acid Production WP2596	2024-01-11	0.0547042	0.209699	0	0	19.6911	57.2187	CCK
Gene Regulatory Network Modelling Somitogenesis WP2854	2024-01-11	0.0547042	0.209699	0	0	19.6911	57.2187	LFNG
SRF And miRs In Smooth Muscle Differentiation And Proliferation WP1991	2024-01-12	0.0595278	0.222883	0	0	17.9001	50.5017	MEF2C
Genes Targeted By miRNAs In Adipocytes WP1992	2024-01-13	0.0643271	0.235379	0	0	16.4076	45.0187	IGF1
Apoptosis WP254	1984-02-01	0.0685759	0.245349	0	0	4.83317	12.952	IGF1;BOK
Hair Follicle Development Cytodifferentiation Part 3 Of 3 WP2840	1987-02-01	0.0728827	0.255089	0	0	4.66188	12.209	LEF1;IGF1
Thyroid Hormones Production And Peripheral Downstream Signaling Effects WP4746	1993-02-01	0.0817481	0.269094	0	0	4.35319	10.9009	PRKG2;TRH
TGF Beta Signaling In Thyroid Cells For Epithelial Mesenchymal Transition WP3859	2024-01-17	0.0832829	0.269094	0	0	12.3032	30.5798	CDH6
Regulation Of Wnt B Catenin Signaling By Small Molecule Compounds WP3664	2024-01-17	0.0832829	0.269094	0	0	12.3032	30.5798	LEF1
Circadian Rhythm Genes WP3594	3/201	0.0835697	0.269094	0	0	3.015	7.48345	OPN3;PRKG2;RORB
TP53 Network WP1742	2024-01-19	0.0926177	0.281348	0	0	10.9351	26.0176	BOK
Extracellular Vesicles In The Crosstalk Of Cardiac Cells WP4300	2024-01-19	0.0926177	0.281348	0	0	10.9351	26.0176	IGF1
Farnesoid X Receptor Pathway WP2879	2024-01-19	0.0926177	0.281348	0	0	10.9351	26.0176	FKBP5
Serotonin Receptor 2 And ELK SRF GATA4 Signaling WP732	2024-01-20	0.0972498	0.289948	0	0	10.359	24.1415	RASGRP1
Cell Differentiation Expanded Index WP2023	2024-01-21	0.101858	0.296018	0	0	9.84059	22.4776	MEF2C
Regulation Of Apoptosis By Parathyroid Hormone Related Protein WP3872	2024-01-22	0.106444	0.296018	0	0	9.37152	20.9935	BOK
Familial Hyperlipidemia Type 4 WP5111	2024-01-22	0.106444	0.296018	0	0	9.37152	20.9935	GCKR
CKAP4 Signaling Pathway Map WP5322	2/109	0.106847	0.296018	0	0	3.69925	8.27284	LEF1;DUSP6
DNA Damage Response Only ATM Dependent WP710	2/110	0.108479	0.296018	0	0	3.66481	8.14029	TCF7L2;LEF1
Complement Activation WP545	2024-01-23	0.111006	0.297866	0	0	8.94509	19.6629	MASP2
Thyroxine Thyroid Hormone Production WP1981	2024-01-25	0.120061	0.316883	0	0	8.19884	17.3795	TRH
Cell Interactions Of The Pancreatic Cancer Microenvironment WP5284	2024-01-26	0.124554	0.318306	0	0	7.8705	16.3943	CXCL12
Growth Factors And Hormones In Beta Cell Proliferation WP5385	2024-01-26	0.124554	0.318306	0	0	7.8705	16.3943	IGF1
Canonical And Non Canonical Notch Signaling WP3845	2024-01-27	0.129025	0.324578	0	0	7.5674	15.4961	LEF1
MAPK Signaling Pathway WP382	3/246	0.131085	0.324687	0	0	2.45105	4.98032	MEF2C;RASGRP1;DUSP6
T Cell Receptor And Co Stimulatory Signaling WP2583	2024-01-28	0.133473	0.32488	0	0	7.28676	14.6745	RASGRP1
Cannabinoid Receptor Signaling WP3869	2024-01-29	0.137898	0.32488	0	0	7.02617	13.9205	NAPEPLD
Oligodendrocyte Specification And Differentiation Leading To Myelin Components For CNS WP4304	2024-01-30	0.142302	0.32488	0	0	6.78354	13.2266	IGF1
Dopaminergic Neurogenesis WP2855	2024-01-30	0.142302	0.32488	0	0	6.78354	13.2266	GBX2
Adipogenesis WP236	2/131	0.144121	0.32488	0	0	3.06496	5.93714	MEF2C;IGF1
Antiviral And Anti Inflammatory Effects Of Nrf2 On SARS CoV 2 Pathway WP5113	2024-01-31	0.146682	0.32488	0	0	6.5571	12.5863	PRKG2
Prion Disease Pathway WP3995	1932-01-01	0.151041	0.32488	0	0	6.34526	11.9938	MEF2C
Hair Follicle Development Organogenesis Part 2 Of 3 WP2839	1932-01-01	0.151041	0.32488	0	0	6.34526	11.9938	LEF1
13Q12 12 Copy Number Variation WP5406	1932-01-01	0.151041	0.32488	0	0	6.34526	11.9938	TNFRSF19
Disruption Of Postsynaptic Signaling By CNV WP4875	1933-01-01	0.155378	0.32488	0	0	6.14666	11.4444	RYR2
FBXL10 Enhancement Of MAP ERK Signaling In Diffuse Large B Cell Lymphoma WP4553	1933-01-01	0.155378	0.32488	0	0	6.14666	11.4444	DUSP6
Cardiomyocyte Signaling Pathways Converging On Titin WP5344	1933-01-01	0.155378	0.32488	0	0	6.14666	11.4444	PRKG2
Cohesin Complex Cornelia De Lange Syndrome WP5117	1934-01-01	0.159692	0.326214	0	0	5.9601	10.9338	REC8
Neuroinflammation And Glutamatergic Signaling WP5083	2/140	0.160068	0.326214	0	0	2.86377	5.24688	IGF1;SLC1A6
Factors And Pathways Affecting Insulin Like Growth Factor IGF1 Akt Signaling WP3850	1936-01-01	0.168256	0.326746	0	0	5.61895	10.0145	IGF1
Wnt Signaling In Kidney Disease WP4150	1936-01-01	0.168256	0.326746	0	0	5.61895	10.0145	FZD6
Mesodermal Commitment Pathway WP2857	2/145	0.169064	0.326746	0	0	2.76294	4.91106	LEF1;CHRD
Serotonin HTR1 Group And FOS Pathway WP722	1937-01-01	0.172506	0.326746	0	0	5.4626	9.59955	RASGRP1
Effect Of Progerin On Genes Involved In Hutchinson Gilford Progeria Syndrome WP4320	1937-01-01	0.172506	0.326746	0	0	5.4626	9.59955	LEF1
Neovascularisation Processes WP4331	1937-01-01	0.172506	0.326746	0	0	5.4626	9.59955	CXCL12
Parkinson 39 S Disease Pathway WP2371	1938-01-01	0.176734	0.330862	0	0	5.31469	9.21094	PARK7
Immune Infiltration In Pancreatic Cancer WP5285	1939-01-01	0.180941	0.334844	0	0	5.17457	8.84638	CXCL12
Smith Magenis And Potocki Lupski Syndrome Copy Number Variation WP5381	2/155	0.187301	0.342675	0	0	2.58105	4.32336	RASD1;IFT57
Splicing Factor NOVA Regulated Synaptic Proteins WP4148	1942-01-01	0.193433	0.34822	0	0	4.79522	7.8777	NTNG1
Heart Development WP1591	1944-01-01	0.201657	0.34822	0	0	4.57172	7.3202	MEF2C
Notch Signaling WP268	1944-01-01	0.201657	0.34822	0	0	4.57172	7.3202	LFNG
Renin Angiotensin Aldosterone System RAAS WP4756	1944-01-01	0.201657	0.34822	0	0	4.57172	7.3202	CALML4
Genes Controlling Nephrogenesis WP4823	1944-01-01	0.201657	0.34822	0	0	4.57172	7.3202	CXCL12
TROP2 Regulatory Signaling WP5300	1945-01-01	0.205737	0.34822	0	0	4.4676	7.06397	IGF1
15Q25 Copy Number Variation WP5408	1945-01-01	0.205737	0.34822	0	0	4.4676	7.06397	RYR2
NO cGMP PKG Mediated Neuroprotection WP4008	1946-01-01	0.209797	0.34822	0	0	4.3681	6.82129	PRKG2
T Cell Modulation In Pancreatic Cancer WP5078	1946-01-01	0.209797	0.34822	0	0	4.3681	6.82129	CXCL12
Energy Metabolism WP1541	1948-01-01	0.217855	0.350747	0	0	4.1818	6.37275	MEF2C
Rett Syndrome Causing Genes WP4312	1948-01-01	0.217855	0.350747	0	0	4.1818	6.37275	MEF2C
Pluripotent Stem Cell Differentiation Pathway WP2848	1948-01-01	0.217855	0.350747	0	0	4.1818	6.37275	IGF1
Hepatitis C And Hepatocellular Carcinoma WP3646	1949-01-01	0.221854	0.353648	0	0	4.09447	6.1652	LEF1
Ras Signaling WP4223	2/184	0.241419	0.372766	0	0	2.16659	3.07921	CALML4;RASGRP1
TGF Beta Receptor Signaling WP560	1954-01-01	0.241545	0.372766	0	0	3.70727	5.26692	LEF1
Phosphodiesterases In Neuronal Function WP4222	1954-01-01	0.241545	0.372766	0	0	3.70727	5.26692	PDE7B
Pathogenic Escherichia Coli Infection WP2272	1955-01-01	0.245423	0.372766	0	0	3.63843	5.11116	TUBB2B
Cardiac Hypertrophic Response WP2795	1955-01-01	0.245423	0.372766	0	0	3.63843	5.11116	IGF1
11P11 2 Copy Number Variation Syndrome WP5348	1956-01-01	0.249282	0.375088	0	0	3.5721	4.96225	LEF1
TGF Beta Receptor Signaling In Skeletal Dysplasias WP4816	1958-01-01	0.256942	0.379519	0	0	3.44641	4.68335	LEF1
Complement And Coagulation Cascades WP558	1958-01-01	0.256942	0.379519	0	0	3.44641	4.68335	MASP2
Novel Intracellular Components Of RIG I Like Receptor Pathway WP3865	1960-01-01	0.264524	0.380253	0	0	3.32925	4.42732	CXCL12
Development Of Ureteric Collection System WP5053	1960-01-01	0.264524	0.380253	0	0	3.32925	4.42732	GDF11
10Q11 21Q11 23 Copy Number Variation Syndrome WP5352	1960-01-01	0.264524	0.380253	0	0	3.32925	4.42732	FRMPD2
Lung Fibrosis WP3624	1963-01-01	0.275753	0.392887	0	0	3.16768	4.08076	IGF1
SARS CoV 2 Innate Immunity Evasion And Cell Specific Immune Response WP5039	1966-01-01	0.286813	0.40506	0	0	3.02102	3.77303	CXCL12
Melanoma WP4685	1968-01-01	0.294093	0.41173	0	0	2.93055	3.58657	CALML4
Glucocorticoid Receptor Pathway WP2880	1970-01-01	0.3013	0.418183	0	0	2.84531	3.41338	GPR153
Parkin Ubiquitin Proteasomal System Pathway WP2359	1971-01-01	0.304875	0.419529	0	0	2.80453	3.33136	TUBB2B
Burn Wound Healing WP5055	1974-01-01	0.315495	0.426846	0	0	2.68886	3.10191	CXCL12
Extrafollicular And Follicular B Cell Activation By SARS CoV 2 WP5218	1974-01-01	0.315495	0.426846	0	0	2.68886	3.10191	CXCL12
Joubert Syndrome WP4656	1976-01-01	0.322485	0.432667	0	0	2.6169	2.96154	NIN
MicroRNAs In Cardiomyocyte Hypertrophy WP1544	1983-01-01	0.346398	0.460647	0	0	2.39266	2.53662	IGF1
EGFR Tyrosine Kinase Inhibitor Resistance WP4806	1984-01-01	0.349745	0.460647	0	0	2.36371	2.4832	IGF1
Androgen Receptor Signaling Pathway WP138	1987-01-01	0.359686	0.460647	0	0	2.28091	2.33229	PARK7
Orexin Receptor Pathway WP5094	1988-01-01	0.362966	0.460647	0	0	2.25458	2.2849	CCK
T Cell Activation SARS CoV 2 WP5098	1988-01-01	0.362966	0.460647	0	0	2.25458	2.2849	RASGRP1
Bardet Biedl Syndrome WP5234	1988-01-01	0.362966	0.460647	0	0	2.25458	2.2849	IFT57
Apoptosis Modulation And Signaling WP1772	1989-01-01	0.366229	0.460647	0	0	2.22885	2.23887	BOK
Pancreatic Adenocarcinoma Pathway WP4263	1989-01-01	0.366229	0.460647	0	0	2.22885	2.23887	DUSP6
Allograft Rejection WP2328	1990-01-01	0.369475	0.461128	0	0	2.20369	2.19415	CXCL12
G Protein Signaling Pathways WP35	1991-01-01	0.372706	0.461582	0	0	2.1791	2.1507	PDE7B
GPCRs Class A Rhodopsin Like WP455	2/259	0.381578	0.468962	0	0	1.52848	1.4726	OPN3;GPR4
Complement System WP2806	1995-01-01	0.385463	0.470149	0	0	2.08595	1.98855	MASP2
Genes Related To Primary Cilium Development Based On CRISPR WP4536	1/102	0.407174	0.492895	0	0	1.94069	1.74374	IFT57
Electron Transport Chain OXPHOS System In Mitochondria WP111	1/105	0.416245	0.49948	0	0	1.88442	1.65166	COX6A2
Complement System In Neuronal Development And Plasticity WP5090	1/106	0.419238	0.49948	0	0	1.86638	1.62248	MASP2
Thermogenesis WP4321	1/108	0.425178	0.49948	0	0	1.83131	1.56623	PRKG2
Androgen Receptor Network In Prostate Cancer WP2263	1/109	0.428125	0.49948	0	0	1.81426	1.53911	FKBP5
5Q35 Copy Number Variation WP5380	1/109	0.428125	0.49948	0	0	1.81426	1.53911	UNC5A
Gastrin Signaling Pathway WP4659	1/115	0.445499	0.515594	0	0	1.71826	1.38931	MEF2C
Embryonic Stem Cell Pluripotency Pathways WP3931	1/116	0.448343	0.515594	0	0	1.70323	1.36632	FZD6
Hippo Merlin Signaling Dysregulation WP4541	1/120	0.459576	0.524765	0	0	1.64564	1.27941	CDH6
Nuclear Receptors Meta Pathway WP2882	2/314	0.477544	0.541441	0	0	1.25551	0.927948	GPR153;FKBP5
Overview Of Proinflammatory And Profibrotic Mediators WP5095	1/129	0.48403	0.544957	0	0	1.52924	1.10963	CXCL12
TGF Beta Signaling Pathway WP366	1/132	0.491936	0.550011	0	0	1.49399	1.05985	MEF2C
Brain Derived Neurotrophic Factor BDNF Signaling Pathway WP2380	1/137	0.504845	0.556713	0	0	1.4387	0.983357	MEF2C
Ectoderm Differentiation WP2858	1/137	0.504845	0.556713	0	0	1.4387	0.983357	CDH6
Endoderm Differentiation WP2853	1/140	0.512435	0.561238	0	0	1.40744	0.940987	LEF1
PI3K Akt Signaling Pathway WP4172	2/338	0.516567	0.561941	0	0	1.1644	0.769149	MYB;IGF1
Male Infertility WP4673	1/145	0.524829	0.567097	0	0	1.35822	0.875624	REC8
Nonalcoholic Fatty Liver Disease WP4396	1/154	0.546356	0.586422	0	0	1.27775	0.772377	COX6A2
EGF EGFR Signaling Pathway WP437	1/159	0.557896	0.594843	0	0	1.237	0.72189	MEF2C
Chemokine Signaling Pathway WP3929	1/165	0.57136	0.605191	0	0	1.19138	0.666857	CXCL12
Primary Ovarian Insufficiency WP5316	1/170	0.58227	0.612715	0	0	1.15584	0.625102	CXCL12
Ciliopathies WP4803	1/184	0.611375	0.639165	0	0	1.06666	0.524842	IFT57
Vitamin D Receptor Pathway WP2877	1/186	0.615366	0.639186	0	0	1.05502	0.512252	RASGRP1
Focal Adhesion WP306	1/199	0.640333	0.660857	0	0	0.985099	0.439124	IGF1
Ciliary Landscape WP4352	1/213	0.665429	0.682382	0	0	0.919391	0.37449	IFT57
Network Map Of SARS CoV 2 Signaling Pathway WP5115	1/218	0.673964	0.686761	0	0	0.897979	0.354323	CXCL12
IL 24 Signaling Pathway WP5413	1/232	0.696734	0.705498	0	0	0.842956	0.304603	PARK7
Focal Adhesion PI3K Akt mTOR Signaling Pathway WP3932	1/302	0.789001	0.793933	0	0	0.644617	0.152766	IGF1
VEGFA VEGFR2 Signaling WP3888	1/430	0.891671	0.891671	0	0	0.44933	0.0515192	MEF2C

### Sheet: MSigDB_Hallmark
Term	Overlap	P-value	Adjusted P-value	Old P-value	Old Adjusted P-value	Odds Ratio	Combined Score	Genes
Apical Surface	1944-04-01	7.39966e-05	0.00184992	0	0	20.2633	192.734	NTNG1;CRYBG1;RTN4RL1;MDGA1
Estrogen Response Early	6/200	0.000563387	0.00704234	0	0	6.34794	47.4924	TUBB2B;OPN3;CXCL12;MYB;RASGRP1;FKBP5
Estrogen Response Late	5/200	0.00361887	0.0226179	0	0	5.2083	29.2789	PCP4;OPN3;CXCL12;MYB;FKBP5
KRAS Signaling Up	5/200	0.00361887	0.0226179	0	0	5.2083	29.2789	PCP4;NIN;RGS16;PRKG2;DUSP6
Notch Signaling	1932-02-01	0.0115637	0.0578185	0	0	13.2453	59.0727	LFNG;TCF7L2
UV Response Up	3/158	0.0471292	0.172115	0	0	3.85982	11.7912	CREG1;CCK;RASGRP1
IL-2/STAT5 Signaling	3/199	0.0816651	0.172115	0	0	3.04607	7.6308	RGS16;COCH;WLS
Myogenesis	3/200	0.082615	0.172115	0	0	3.03046	7.55664	MEF2C;IGF1;COX6A2
Complement	3/200	0.082615	0.172115	0	0	3.03046	7.55664	PDP1;RASGRP1;DUSP6
Epithelial Mesenchymal Transition	3/200	0.082615	0.172115	0	0	3.03046	7.55664	RGS4;CDH6;CXCL12
Inflammatory Response	3/200	0.082615	0.172115	0	0	3.03046	7.55664	PTPRE;RGS16;RASGRP1
p53 Pathway	3/200	0.082615	0.172115	0	0	3.03046	7.55664	PTPRE;RGS16;PITPNC1
Coagulation	2/138	0.156495	0.300952	0	0	2.90618	5.39017	MASP2;DUSP6
Wnt-beta Catenin Signaling	1942-01-01	0.193433	0.345416	0	0	4.79522	7.8777	LEF1
Xenobiotic Metabolism	2/200	0.27164	0.399471	0	0	1.9899	2.59339	GCKR;IGF1
Glycolysis	2/200	0.27164	0.399471	0	0	1.9899	2.59339	DPYSL4;PKP2
KRAS Signaling Dn	2/200	0.27164	0.399471	0	0	1.9899	2.59339	LFNG;RYR2
Androgen Response	1/100	0.40105	0.557014	0	0	1.9801	1.80916	FKBP5
UV Response Dn	1/144	0.522375	0.642186	0	0	1.36779	0.888202	RGS4
Apoptosis	1/161	0.56243	0.642186	0	0	1.22141	0.702908	LEF1
Mitotic Spindle	1/199	0.640333	0.642186	0	0	0.985099	0.439124	NIN
TNF-alpha Signaling via NF-kB	1/200	0.642186	0.642186	0	0	0.980099	0.434063	PTPRE
Hypoxia	1/200	0.642186	0.642186	0	0	0.980099	0.434063	DPYSL4
Apical Junction	1/200	0.642186	0.642186	0	0	0.980099	0.434063	CDH6
Oxidative Phosphorylation	1/200	0.642186	0.642186	0	0	0.980099	0.434063	PDP1

### Sheet: GO_Cellular_component
Term	Overlap	P-value	Adjusted P-value	Old P-value	Old Adjusted P-value	Odds Ratio	Combined Score	Genes
beta-catenin-TCF Complex (GO:1990907)	2024-02-12	0.00164415	0.147973	0	0	39.776	254.985	TCF7L2;LEF1
Axon (GO:0030424)	4/205	0.0209054	0.41678	0	0	3.9998	15.4702	NELL2;KCNA4;CCK;PARK7
Sarcoplasmic Reticulum (GO:0016529)	1945-02-01	0.0221137	0.41678	0	0	9.23488	35.1993	RYR2;CCDC78
Sarcolemma (GO:0042383)	1952-02-01	0.0289468	0.41678	0	0	7.9392	28.123	RYR2;CCDC78
cis-Golgi Network Membrane (GO:0033106)	2024-01-07	0.0351634	0.41678	0	0	32.8251	109.89	BOK
Junctional Sarcoplasmic Reticulum Membrane (GO:0014701)	2024-01-08	0.0400858	0.41678	0	0	28.1344	90.5008	RYR2
Adherens Junction (GO:0005912)	3/150	0.04146	0.41678	0	0	4.07153	12.9598	CDH6;PKP2;PARK7
Glutamatergic Synapse (GO:0098978)	1978-02-01	0.0602326	0.41678	0	0	5.21632	14.6555	NELL2;NPTX1
Intermediate Filament Cytoskeleton (GO:0045111)	1981-02-01	0.064358	0.41678	0	0	5.01747	13.7644	PKP2;SLC1A6
Cell-Cell Junction (GO:0005911)	4/299	0.0668878	0.41678	0	0	2.71228	7.33601	CDH6;PKP2;ILDR2;PARK7
Early Endosome (GO:0005769)	4/307	0.0721781	0.41678	0	0	2.63959	6.93848	MYO1B;NAPEPLD;WLS;BOK
Secretory Vesicle (GO:0099503)	2024-01-15	0.073853	0.41678	0	0	14.0622	36.6417	IGF1
Exocytic Vesicle (GO:0070382)	2024-01-15	0.073853	0.41678	0	0	14.0622	36.6417	IGF1
Tight Junction (GO:0070160)	1993-02-01	0.0817481	0.41678	0	0	4.35319	10.9009	FRMPD2;ILDR2
Mitochondrial Respiratory Chain Complex IV (GO:0005751)	2024-01-17	0.0832829	0.41678	0	0	12.3032	30.5798	COX6A2
Desmosome (GO:0030057)	2024-01-17	0.0832829	0.41678	0	0	12.3032	30.5798	PKP2
trans-Golgi Network Membrane (GO:0032588)	2/100	0.0924847	0.41678	0	0	4.04082	9.62002	MYO1B;BOK
Respiratory Chain Complex IV (GO:0045277)	2024-01-19	0.0926177	0.41678	0	0	10.9351	26.0176	COX6A2
GABA-ergic Synapse (GO:0098982)	2024-01-19	0.0926177	0.41678	0	0	10.9351	26.0176	MDGA1
Smooth Endoplasmic Reticulum (GO:0005790)	2024-01-19	0.0926177	0.41678	0	0	10.9351	26.0176	RYR2
Early Endosome Membrane (GO:0031901)	2/116	0.118403	0.480503	0	0	3.47088	7.40566	WLS;BOK
trans-Golgi Network (GO:0005802)	3/241	0.125401	0.480503	0	0	2.50318	5.19721	MYO1B;WLS;BOK
Histone Acetyltransferase Complex (GO:0000123)	2024-01-27	0.129025	0.480503	0	0	7.5674	15.4961	JADE2
Sarcoplasmic Reticulum Membrane (GO:0033017)	2024-01-27	0.129025	0.480503	0	0	7.5674	15.4961	RYR2
Catenin Complex (GO:0016342)	2024-01-28	0.133473	0.480503	0	0	7.28676	14.6745	CDH6
Intercalated Disc (GO:0014704)	2024-01-31	0.146682	0.496364	0	0	6.5571	12.5863	PKP2
Polymeric Cytoskeletal Fiber (GO:0099513)	3/265	0.153474	0.496364	0	0	2.27111	4.25656	TUBB2B;MYO1B;PKP2
Neuron Projection (GO:0043005)	5/557	0.155614	0.496364	0	0	1.80655	3.36087	NELL2;KCNA4;CCK;PARK7;NPTX1
Aggresome (GO:0016235)	1935-01-01	0.163985	0.496364	0	0	5.78451	10.4583	TRIM66
Mitotic Spindle (GO:0072686)	2/143	0.165455	0.496364	0	0	2.80241	5.0417	TUBB2B;NIN
Mitochondrial Outer Membrane (GO:0005741)	2/151	0.17997	0.522494	0	0	2.65087	4.54615	SPATA18;BOK
Cornified Envelope (GO:0001533)	1941-01-01	0.18929	0.532378	0	0	4.91535	8.18147	PKP2
Cell-Cell Contact Zone (GO:0044291)	1947-01-01	0.213836	0.539953	0	0	4.27292	6.59117	PKP2
Organelle Outer Membrane (GO:0031968)	2/170	0.215124	0.539953	0	0	2.34881	3.60905	SPATA18;BOK
Cation Channel Complex (GO:0034703)	1953-01-01	0.237646	0.539953	0	0	3.77875	5.42996	RYR2
Exocytic Vesicle Membrane (GO:0099501)	1953-01-01	0.237646	0.539953	0	0	3.77875	5.42996	SYN3
Bounding Membrane Of Organelle (GO:0098588)	6/819	0.239875	0.539953	0	0	1.46717	2.0946	LFNG;RYR2;MYO1B;FRMPD3;WLS;BOK
Synaptic Vesicle Membrane (GO:0030672)	1954-01-01	0.241545	0.539953	0	0	3.70727	5.26692	SYN3
Extracellular Membrane-Bounded Organelle (GO:0065010)	1957-01-01	0.253122	0.539953	0	0	3.50813	4.81977	LFNG
Microvillus (GO:0005902)	1958-01-01	0.256942	0.539953	0	0	3.44641	4.68335	MYO1B
Calcium Channel Complex (GO:0034704)	1959-01-01	0.260742	0.539953	0	0	3.38682	4.55264	RYR2
cis-Golgi Network (GO:0005801)	1960-01-01	0.264524	0.539953	0	0	3.32925	4.42732	BOK
Extracellular Vesicle (GO:1903561)	1960-01-01	0.264524	0.539953	0	0	3.32925	4.42732	LFNG
Filopodium (GO:0030175)	1960-01-01	0.264524	0.539953	0	0	3.32925	4.42732	MYO1B
Endosome Membrane (GO:0010008)	3/361	0.279885	0.539953	0	0	1.65397	2.10613	MYO1B;WLS;BOK
Platelet Alpha Granule Lumen (GO:0031093)	1966-01-01	0.286813	0.539953	0	0	3.02102	3.77303	IGF1
Spindle (GO:0005819)	2/210	0.29053	0.539953	0	0	1.89327	2.34017	TUBB2B;NIN
Intermediate Filament (GO:0005882)	1969-01-01	0.297705	0.539953	0	0	2.8873	3.4984	PKP2
Recycling Endosome Membrane (GO:0055038)	1970-01-01	0.3013	0.539953	0	0	2.84531	3.41338	BOK
Actin Filament (GO:0005884)	1971-01-01	0.304875	0.539953	0	0	2.80453	3.33136	MYO1B
Tertiary Granule Membrane (GO:0070821)	1972-01-01	0.308433	0.539953	0	0	2.76489	3.2522	FRMPD3
Voltage-Gated Potassium Channel Complex (GO:0008076)	1973-01-01	0.311973	0.539953	0	0	2.72635	3.17576	KCNA4
Cytoplasmic Vesicle Membrane (GO:0030659)	3/389	0.318888	0.541508	0	0	1.53179	1.75071	MYO1B;FRMPD3;WLS
Vesicle (GO:0031982)	2/235	0.337425	0.54587	0	0	1.68798	1.83385	LFNG;MYO1B
Bicellular Tight Junction (GO:0005923)	1981-01-01	0.339652	0.54587	0	0	2.45272	2.64853	FRMPD2
Potassium Channel Complex (GO:0034705)	1981-01-01	0.339652	0.54587	0	0	2.45272	2.64853	KCNA4
Actin-Based Cell Projection (GO:0098858)	1984-01-01	0.349745	0.549343	0	0	2.36371	2.4832	MYO1B
Cytoskeleton (GO:0005856)	4/599	0.36525	0.549343	0	0	1.32416	1.33366	TUBB2B;MYO1B;CCDC146;SLC1A6
Azurophil Granule Lumen (GO:0035578)	1989-01-01	0.366229	0.549343	0	0	2.22885	2.23887	CREG1
Platelet Alpha Granule (GO:0031091)	1989-01-01	0.366229	0.549343	0	0	2.22885	2.23887	IGF1
Apical Junction Complex (GO:0043296)	1/106	0.419238	0.618547	0	0	1.86638	1.62248	FRMPD2
Secretory Granule Lumen (GO:0034774)	2/316	0.480868	0.698034	0	0	1.24739	0.913292	CREG1;IGF1
Mitochondrial Envelope (GO:0005740)	1/146	0.52727	0.743429	0	0	1.34879	0.863283	BOK
Azurophil Granule (GO:0042582)	1/155	0.548688	0.743429	0	0	1.26938	0.761917	CREG1
Recycling Endosome (GO:0055037)	1/159	0.557896	0.743429	0	0	1.237	0.72189	BOK
Endocytic Vesicle Membrane (GO:0030666)	1/159	0.557896	0.743429	0	0	1.237	0.72189	WLS
Vacuolar Lumen (GO:0005775)	1/161	0.56243	0.743429	0	0	1.22141	0.702908	CREG1
Tertiary Granule (GO:0070820)	1/162	0.56468	0.743429	0	0	1.21376	0.693662	FRMPD3
Collagen-Containing Extracellular Matrix (GO:0062023)	2/373	0.569962	0.743429	0	0	1.05267	0.591795	CXCL12;COCH
Basolateral Plasma Membrane (GO:0016323)	1/171	0.584418	0.751395	0	0	1.14898	0.617161	FRMPD2
Microtubule (GO:0005874)	1/185	0.613376	0.777518	0	0	1.0608	0.518498	TUBB2B
Endocytic Vesicle (GO:0030139)	1/196	0.634718	0.793398	0	0	1.00041	0.454759	WLS
Golgi Membrane (GO:0000139)	2/427	0.64383	0.793763	0	0	0.916376	0.403499	LFNG;WLS
Lytic Vacuole (GO:0000323)	1/223	0.682285	0.829806	0	0	0.877531	0.335488	OCIAD2
Cilium (GO:0005929)	1/257	0.733546	0.880255	0	0	0.759669	0.235395	IFT57
Secretory Granule Membrane (GO:0030667)	1/279	0.762258	0.895262	0	0	0.698768	0.189694	FRMPD3
Mitochondrial Membrane (GO:0031966)	2/540	0.765946	0.895262	0	0	0.719703	0.191904	SPATA18;BOK
Endoplasmic Reticulum Membrane (GO:0005789)	3/801	0.780798	0.900921	0	0	0.725298	0.179467	RYR2;FZD6;BOK
Actin Cytoskeleton (GO:0015629)	1/327	0.814699	0.928138	0	0	0.594424	0.121819	MYO1B
Microtubule Cytoskeleton (GO:0015630)	1/342	0.828603	0.932179	0	0	0.567841	0.106762	TUBB2B
Mitochondrial Matrix (GO:0005759)	1/355	0.839815	0.933127	0	0	0.546624	0.0954264	PDP1
Mitochondrial Inner Membrane (GO:0005743)	1/370	0.851851	0.934958	0	0	0.524001	0.0840204	BOK
Organelle Inner Membrane (GO:0019866)	1/398	0.871972	0.945512	0	0	0.486346	0.0666284	BOK
Nucleus (GO:0005634)	18/4487	0.902818	0.967306	0	0	0.739811	0.0756336	TCF7L2;MEF2C;LEF1;FOXJ1;PARK7;RORB;TRH;FOXP2;REC8;RGS4;PTPRE;PCP4;TUBB2B;GBX2;MYB;PKP2;TRIM66;BOK
Lysosome (GO:0005764)	1/503	0.926079	0.980327	0	0	0.382549	0.0293782	OCIAD2
Intracellular Membrane-Bounded Organelle (GO:0043231)	20/5175	0.944459	0.980327	0	0	0.697547	0.03986	GDF11;TCF7L2;MEF2C;LEF1;FOXJ1;PARK7;RORB;TRH;FOXP2;REC8;RGS4;PTPRE;PCP4;TUBB2B;GBX2;MYB;PKP2;SPATA18;TRIM66;BOK
Intracellular Non-Membrane-Bounded Organelle (GO:0043232)	3/1195	0.94765	0.980327	0	0	0.475544	0.0255702	NIN;CCDC78;CCDC146
Nucleolus (GO:0005730)	1/771	0.98205	0.988589	0	0	0.245956	0.00445512	NIN
Nuclear Lumen (GO:0031981)	1/780	0.982889	0.988589	0	0	0.243	0.00419404	NIN
Intracellular Organelle Lumen (GO:0070013)	1/856	0.988589	0.988589	0	0	0.22052	0.00253092	PDP1
